# Disease resistance gene count increases with rainfall in *Silphium integrifolium*

**DOI:** 10.1101/2023.05.02.539110

**Authors:** Kyle Keepers, Kelsey Peterson, Andrew Raduski, Kathryn M. Turner, David Van Tassel, Kevin Smith, Alex Harkess, James D. Bever, Yaniv Brandvain

## Abstract

Intracellular plant defense against pathogens is mediated by a class of disease resistance genes known as NB-LRRs or NLRs (R genes). Many of the diseases these genes protect against are more prevalent in regions of higher rainfall, which provide better growth conditions for the pathogens. As such, we expect a higher selective pressure for the maintenance and proliferation of R genes in plants adapted to wetter conditions. In this study, we enriched libraries for R genes using RenSeq from baits primarily developed from the common sunflower (*Helianthus annuus*) reference genome. We sequenced the R gene libraries of *Silphium integrifolium* Michx, a perennial relative of sunflower, from 12 prairie remnants across a rainfall gradient in the Central Plains of the United States, with both Illumina short-read (n=99) and PacBio long-read (n=10) approaches. We found a positive relationship between the mean effective annual precipitation of a plant’s source prairie remnant and the number of R genes in its genome, consistent with intensity of plant pathogen coevolution increasing with precipitation. We show that RenSeq can be applied to the study of ecological hypotheses in non-model relatives of model organisms.
