## Supplementary material for "Disease resistance gene count increases with rainfall in *Silphium integrifolium*": TableS1_MasterPhenosPrecip.csv

ID	source_region	source_prairie	Latitude	Longitude	LibraryTypeSpecific	LibraryType	EffectivePrecip	GrossMeanPrecip	Site_Name_Prairies	Ratio	NumAlignedReads	NumTotalReads	Count	Complete	Partial	Comp_pseu	Part_pseu	TNRs	CNRs	PacBioCounts	PB_Complete	PB_Partial	PB_Comp_pseu	PB_Part_pseu	PacBioTNRs	PacBioCNRs	stem_rust	leaf_rust_sev	rust_response	leaf_herbivory	leaf_blotch
W1-07	West	W1	38.9509	-98.151	Enriched	Enriched	38.2	58.3333	W1	0.2043	2394842	11723896	302	37	230	5	30	20	136	NA	NA	NA	NA	NA	NA	NA	1.02	-0.0446	2.2	42	3.4085
W1-11	West	W1	38.9509	-98.151	Enriched	Enriched	38.2	58.3333	W1	0.6589	5457620	8283495	423	79	265	15	64	45	173	NA	NA	NA	NA	NA	NA	NA	2	0	2	50	3.4012
W1-18	West	W1	38.9509	-98.151	Enriched	Enriched	38.2	58.3333	W1	0.6583	6582854	9999810	421	90	240	21	70	49	182	NA	NA	NA	NA	NA	NA	NA	1.3	-0.8764	2	32	2.5531
W1-19	West	W1	38.9509	-98.151	Enriched	Enriched	38.2	58.3333	W1	0.6691	3858207	5766317	417	109	234	21	53	53	175	NA	NA	NA	NA	NA	NA	NA	1.0833	-1.3823	2	46.6667	2.597
W1-21	West	W1	38.9509	-98.151	Enriched	Enriched	38.2	58.3333	W1	0.6107	5627784	9215014	405	108	218	25	54	50	181	NA	NA	NA	NA	NA	NA	NA	1.25	-1.4979	2	7.5	0.8047
W1-23	West	W1	38.9509	-98.151	Enriched	Enriched	38.2	58.3333	W1	0.6705	4237398	6319867	402	92	236	23	51	45	168	345	195	92	29	29	52	126	2.5	-Inf	1.6	28	2.3123
W1-25	West	W1	38.9509	-98.151	Enriched	Enriched	38.2	58.3333	W1	0.1938	2297764	11855367	305	48	216	2	39	15	143	NA	NA	NA	NA	NA	NA	NA	1.6833	-0.4993	2	34.1667	2.7249
W1-26	West	W1	38.9509	-98.151	Enriched	Enriched	38.2	58.3333	W1	0.678	5755686	8489512	403	125	205	24	49	49	182	NA	NA	NA	NA	NA	NA	NA	0.55	-0.7489	2	25	2.0696
W2-02	West	W2	39.0668	-98.5651	Enriched	Enriched	39.59	55.5	W2	0.6204	4901490	7900711	400	110	214	17	59	49	168	NA	NA	NA	NA	NA	NA	NA	0.62	-1.0597	1.7	27.5	2.2656
W2-03	West	W2	39.0668	-98.5651	Enriched	Enriched	39.59	55.5	W2	0.6327	5731106	9058156	433	99	247	28	59	49	180	NA	NA	NA	NA	NA	NA	NA	0.42	-0.7824	2	22	2.7549
W2-05	West	W2	39.0668	-98.5651	Enriched	Enriched	39.59	55.5	W2	0.6751	5752236	8520315	410	90	240	21	59	44	162	NA	NA	NA	NA	NA	NA	NA	1.34	-0.4159	1.8	50	1.8344
W2-10	West	W2	39.0668	-98.5651	Enriched	Enriched	39.59	55.5	W2	0.6508	4810989	7392504	403	104	222	17	60	51	168	NA	NA	NA	NA	NA	NA	NA	0.52	-1.8421	2	26	3.5323
W2-15	West	W2	39.0668	-98.5651	Enriched	Enriched	39.59	55.5	W2	0.5308	2498886	4708094	416	98	236	20	62	43	176	NA	NA	NA	NA	NA	NA	NA	0	-Inf	0.5	40	1.9767
W2-20	West	W2	39.0668	-98.5651	Enriched	Enriched	39.59	55.5	W2	0.381	2724828	7152129	370	109	196	19	46	51	159	NA	NA	NA	NA	NA	NA	NA	1.3	-1.7661	2	36.6667	2.2484
W2-25	West	W2	39.0668	-98.5651	Enriched	Enriched	39.59	55.5	W2	0.6148	4883714	7944056	346	103	186	24	33	53	145	NA	NA	NA	NA	NA	NA	NA	0.72	-0.5991	2	26	2.0926
W2-26	West	W2	39.0668	-98.5651	Enriched	Enriched	39.59	55.5	W2	0.6403	10173813	15889798	387	111	205	29	42	54	161	NA	NA	NA	NA	NA	NA	NA	0.05	-Inf	0	25	2.1587
W3-05	West	W3	39.4016	-99.2865	Enriched	Enriched	32.62	49.0833	W3	0.68	4512829	6636831	408	100	234	22	52	47	173	NA	NA	NA	NA	NA	NA	NA	0.5	-1.0955	2	47.5	2.5175
W3-13	West	W3	39.4016	-99.2865	Enriched	Enriched	32.62	49.0833	W3	0.3961	5993492	15130988	395	88	223	28	56	49	178	NA	NA	NA	NA	NA	NA	NA	5.25	-1.1513	2	10	1.7777
W3-14	West	W3	39.4016	-99.2865	Enriched	Enriched	32.62	49.0833	W3	0.3045	3560584	11692112	371	91	214	16	50	48	170	NA	NA	NA	NA	NA	NA	NA	3.5	-0.7378	2	19	3.4535
W3-16	West	W3	39.4016	-99.2865	Enriched	Enriched	32.62	49.0833	W3	0.5858	4800197	8193581	351	98	194	16	43	52	161	NA	NA	NA	NA	NA	NA	NA	1	-0.4621	2	33.3333	1.5668
W3-21	West	W3	39.4016	-99.2865	Enriched	Enriched	32.62	49.0833	W3	0.6677	11232527	16821996	380	116	193	22	49	62	161	NA	NA	NA	NA	NA	NA	NA	2.34	-1.3246	1.62	36.25	1.7591
W3-24	West	W3	39.4016	-99.2865	Enriched	Enriched	32.62	49.0833	W3	0.6766	4865919	7191405	436	94	251	23	68	53	182	NA	NA	NA	NA	NA	NA	NA	0.8	-0.5991	2.2	34	2.224
W3-29	West	W3	39.4016	-99.2865	Enriched	Enriched	32.62	49.0833	W3	0.6486	5659292	8724744	382	100	208	22	52	41	165	NA	NA	NA	NA	NA	NA	NA	6.12	-Inf	1.6	34	1.1772
W3-34	West	W3	39.4016	-99.2865	Enriched	Enriched	32.62	49.0833	W3	0.6711	5083162	7574278	411	99	231	31	50	53	177	487	290	114	49	34	73	158	0.4	-0.9986	1.8333	41.6667	2.0168
W4-01	West	W4	38.6963	-97.6129	Enriched	Enriched	43.59	62.6667	W4	0.6235	6275411	10064158	405	98	232	20	55	48	177	NA	NA	NA	NA	NA	NA	NA	0.5	-1.5202	2	38	-Inf
W4-06	West	W4	38.6963	-97.6129	Enriched	Enriched	43.59	62.6667	W4	0.3729	5756960	15438073	326	112	151	25	38	62	139	NA	NA	NA	NA	NA	NA	NA	2.32	-0.7824	2	44	2.4956
W4-07	West	W4	38.6963	-97.6129	Enriched	Enriched	43.59	62.6667	W4	0.2382	4708014	19765129	346	44	254	5	43	28	154	233	135	73	14	11	37	80	1.0333	-1.3369	2	34	0.5051
W4-09	West	W4	38.6963	-97.6129	Enriched	Enriched	43.59	62.6667	W4	0.6278	8044591	12813461	408	98	226	24	60	46	166	NA	NA	NA	NA	NA	NA	NA	0.3	-Inf	2.7143	50	-Inf
W4-10	West	W4	38.6963	-97.6129	Enriched	Enriched	43.59	62.6667	W4	0.3768	2638853	7003626	370	102	197	27	44	46	167	NA	NA	NA	NA	NA	NA	NA	0.2667	-1.015	1.8	36.6667	-Inf
W4-12	West	W4	38.6963	-97.6129	Enriched	Enriched	43.59	62.6667	W4	0.6392	6515256	10192347	379	109	200	16	54	57	162	NA	NA	NA	NA	NA	NA	NA	2.1667	-0.3054	2	20	2.0364
W4-13	West	W4	38.6963	-97.6129	Enriched	Enriched	43.59	62.6667	W4	0.6427	6561331	10208282	384	116	200	18	50	54	162	NA	NA	NA	NA	NA	NA	NA	1.8	-0.5756	2	32.5	1.5831
W4-14	West	W4	38.6963	-97.6129	Enriched	Enriched	43.59	62.6667	W4	0.6197	5185759	8368023	368	106	193	22	47	50	163	NA	NA	NA	NA	NA	NA	NA	0.5	-2.3026	2	40	1.9304
C1-09	Central	C1	38.9331	-95.2152	Enriched	Enriched	212.38	83.4167	Prairie_Park	0.6198	4633779	7476257	432	107	246	23	56	39	188	NA	NA	NA	NA	NA	NA	NA	0.6833	-0.9986	2	16	-Inf
C1-13	Central	C1	38.9331	-95.2152	Enriched	Enriched	212.38	83.4167	Prairie_Park	0.6329	4287794	6774504	438	92	270	20	56	43	178	NA	NA	NA	NA	NA	NA	NA	0.15	-Inf	1.5	22.5	1.2263
C1-16	Central	C1	38.9331	-95.2152	Enriched	Enriched	212.38	83.4167	Prairie_Park	0.5799	5289239	9120891	412	90	237	23	62	48	179	NA	NA	NA	NA	NA	NA	NA	2.55	-0.8047	2	17.5	1.8122
C1-17	Central	C1	38.9331	-95.2152	Enriched	Enriched	212.38	83.4167	Prairie_Park	0.6716	6928024	10316276	440	83	257	28	72	44	178	NA	NA	NA	NA	NA	NA	NA	6.7333	-0.4621	2.3333	25	2.4026
C1-20	Central	C1	38.9331	-95.2152	Enriched	Enriched	212.38	83.4167	Prairie_Park	0.6711	8572582	12773805	410	120	215	19	56	53	165	NA	NA	NA	NA	NA	NA	NA	0.12	-Inf	1.4	40	2.2255
C1-21	Central	C1	38.9331	-95.2152	Enriched	Enriched	212.38	83.4167	Prairie_Park	0.5971	8066272	13509714	354	94	186	27	47	55	151	NA	NA	NA	NA	NA	NA	NA	1	-1.4979	2	20	0.752
C1-23	Central	C1	38.9331	-95.2152	Enriched	Enriched	212.38	83.4167	Prairie_Park	0.6416	6653651	10370972	406	106	226	19	55	50	183	NA	NA	NA	NA	NA	NA	NA	0.3	-2.6492	2	25	1.1513
C1-26	Central	C1	38.9331	-95.2152	Enriched	Enriched	212.38	83.4167	Prairie_Park	0.637	7172681	11259990	408	105	228	22	53	47	171	608	334	154	55	65	81	172	0.3	-0.7489	2	30	2.3867
C2-11	Central	C2	38.9897	-94.7989	Enriched	Enriched	242.17	83.8333	Ogg_Prairie	0.6579	6131925	9320684	406	98	231	22	55	49	177	NA	NA	NA	NA	NA	NA	NA	1.775	-1.7269	2	30	-Inf
C2-15	Central	C2	38.9897	-94.7989	Enriched	Enriched	242.17	83.8333	Ogg_Prairie	0.3864	5357197	13862640	368	90	219	19	40	54	146	NA	NA	NA	NA	NA	NA	NA	1.4	-Inf	1.6	34	-Inf
C2-16	Central	C2	38.9897	-94.7989	Enriched	Enriched	242.17	83.8333	Ogg_Prairie	0.6308	6496655	10299866	428	81	266	21	60	44	172	630	334	161	75	60	89	158	0.84	0.3219	2	36	-Inf
C2-18	Central	C2	38.9897	-94.7989	Enriched	Enriched	242.17	83.8333	Ogg_Prairie	0.6291	9969060	15847313	425	80	256	23	66	52	169	NA	NA	NA	NA	NA	NA	NA	0.5	-0.8047	1.25	30	-Inf
C2-21	Central	C2	38.9897	-94.7989	Enriched	Enriched	242.17	83.8333	Ogg_Prairie	0.3912	6496830	16609497	351	105	190	13	43	55	149	NA	NA	NA	NA	NA	NA	NA	3.9	-1.7269	2	26.25	0.3372
C2-25	Central	C2	38.9897	-94.7989	Enriched	Enriched	242.17	83.8333	Ogg_Prairie	0.6239	1521680	2439069	333	111	160	25	37	63	144	NA	NA	NA	NA	NA	NA	NA	1.34	0.3219	2	38	-Inf
C2-29	Central	C2	38.9897	-94.7989	Enriched	Enriched	242.17	83.8333	Ogg_Prairie	0.6073	4734596	7796684	409	101	239	20	49	57	157	NA	NA	NA	NA	NA	NA	NA	0.05	-Inf	1	35	-Inf
C2-30	Central	C2	38.9897	-94.7989	Enriched	Enriched	242.17	83.8333	Ogg_Prairie	0.486	2711245	5578154	384	90	216	28	50	53	166	NA	NA	NA	NA	NA	NA	NA	5.9	0.4605	2	47	0.0558
C3-04	Central	C3	38.9173	-94.9745	Enriched	Enriched	234.94	83.9167	Kill_Creek	0.6312	4959124	7856467	383	95	209	21	58	52	154	NA	NA	NA	NA	NA	NA	NA	5.05	0	2	15	-Inf
C3-08	Central	C3	38.9173	-94.9745	Enriched	Enriched	234.94	83.9167	Kill_Creek	0.6422	15142852	23578425	447	74	285	16	72	52	170	NA	NA	NA	NA	NA	NA	NA	0.6	-0.8764	2	33	-Inf
C3-09	Central	C3	38.9173	-94.9745	Enriched	Enriched	234.94	83.9167	Kill_Creek	0.6678	2951818	4420203	382	113	198	17	54	44	163	452	248	116	43	45	75	146	0.5	-1.9002	1.625	27.5	-0.7675
C3-11	Central	C3	38.9173	-94.9745	Enriched	Enriched	234.94	83.9167	Kill_Creek	0.6647	4096410	6162652	416	107	232	21	56	40	177	NA	NA	NA	NA	NA	NA	NA	0.3	-Inf	1	16.25	-Inf
C3-15	Central	C3	38.9173	-94.9745	Enriched	Enriched	234.94	83.9167	Kill_Creek	0.3902	5897243	15113134	416	100	246	15	55	52	182	NA	NA	NA	NA	NA	NA	NA	0	-Inf	0	8	-Inf
C3-18	Central	C3	38.9173	-94.9745	Enriched	Enriched	234.94	83.9167	Kill_Creek	0.5629	5620742	9985062	393	81	245	19	48	35	158	NA	NA	NA	NA	NA	NA	NA	0	-0.6931	2	10	3.5553
C3-19	Central	C3	38.9173	-94.9745	Enriched	Enriched	234.94	83.9167	Kill_Creek	0.6313	5864039	9289189	409	107	234	22	46	40	182	NA	NA	NA	NA	NA	NA	NA	0.55	0.6931	2	12.5	-Inf
C3-23	Central	C3	38.9173	-94.9745	Enriched	Enriched	234.94	83.9167	Kill_Creek	0.4302	2994011	6960146	395	111	216	24	44	54	173	NA	NA	NA	NA	NA	NA	NA	0.1667	-Inf	0.6667	8.3333	-Inf
C4-01	Central	C4	38.9684	-95.0102	Enriched	Enriched	230.49	83.9167	Lexington_Lake	0.6817	7797225	11437660	403	89	249	23	42	46	159	NA	NA	NA	NA	NA	NA	NA	1.06	-Inf	1.8	20	-Inf
C4-03	Central	C4	38.9684	-95.0102	Enriched	Enriched	230.49	83.9167	Lexington_Lake	0.6429	8011880	12463013	451	82	288	20	61	47	187	NA	NA	NA	NA	NA	NA	NA	1.5	0.7489	2	20	-Inf
C4-05	Central	C4	38.9684	-95.0102	Enriched	Enriched	230.49	83.9167	Lexington_Lake	0.6766	13420442	19833832	442	73	300	18	51	42	185	NA	NA	NA	NA	NA	NA	NA	1	-0.5545	2	18	-Inf
C4-06	Central	C4	38.9684	-95.0102	Enriched	Enriched	230.49	83.9167	Lexington_Lake	0.6374	6830635	10716034	442	104	250	26	62	46	186	NA	NA	NA	NA	NA	NA	NA	1.06	-0.7824	2	24	-Inf
C4-08	Central	C4	38.9684	-95.0102	Enriched	Enriched	230.49	83.9167	Lexington_Lake	0.6201	9354168	15085631	447	92	277	23	55	53	188	NA	NA	NA	NA	NA	NA	NA	0.42	-0.5545	2	12	-Inf
C4-11	Central	C4	38.9684	-95.0102	Enriched	Enriched	230.49	83.9167	Lexington_Lake	0.6569	9094094	13844644	436	95	252	25	64	46	176	NA	NA	NA	NA	NA	NA	NA	1.525	-0.4024	2	12.5	-Inf
C4-15	Central	C4	38.9684	-95.0102	Enriched	Enriched	230.49	83.9167	Lexington_Lake	0.647	3185293	4923144	440	93	261	19	67	46	176	NA	NA	NA	NA	NA	NA	NA	3.84	0.1733	2	23.75	-Inf
C4-20	Central	C4	38.9684	-95.0102	Enriched	Enriched	230.49	83.9167	Lexington_Lake	0.3894	3577692	9188236	413	84	256	21	52	57	191	NA	NA	NA	NA	NA	NA	NA	0.82	-0.2773	2	28	-Inf
E1-70	East	E1	40.461	-87.9242	Enriched	Enriched	288.7	80.1667	Pellisville	0.6566	4684159	7134173	430	101	249	22	58	48	179	NA	NA	NA	NA	NA	NA	NA	0.2	-Inf	0	20	-0.9986
E1-72	East	E1	40.461	-87.9242	Enriched	Enriched	288.7	80.1667	Pellisville	0.6862	12386986	18051822	422	107	243	20	52	48	176	NA	NA	NA	NA	NA	NA	NA	0.1667	-Inf	1.3333	8.3333	-Inf
E1-76	East	E1	40.461	-87.9242	Enriched	Enriched	288.7	80.1667	Pellisville	0.3564	3749441	10521267	380	89	235	14	42	50	167	NA	NA	NA	NA	NA	NA	NA	3.02	-Inf	1.4	21	-Inf
E1-80	East	E1	40.461	-87.9242	Enriched	Enriched	288.7	80.1667	Pellisville	0.6437	6057025	9409593	437	98	254	21	64	51	185	NA	NA	NA	NA	NA	NA	NA	8.5	1.304	2.6667	15	-Inf
E1-81	East	E1	40.461	-87.9242	Enriched	Enriched	288.7	80.1667	Pellisville	0.6515	6283657	9645266	430	93	252	25	60	46	171	NA	NA	NA	NA	NA	NA	NA	8.3333	-Inf	2	18.3333	-Inf
E1-83	East	E1	40.461	-87.9242	Enriched	Enriched	288.7	80.1667	Pellisville	0.6678	1718036	2572712	415	99	237	22	57	47	184	NA	NA	NA	NA	NA	NA	NA	0.375	-Inf	1.25	35	-Inf
E1-84	East	E1	40.461	-87.9242	Enriched	Enriched	288.7	80.1667	Pellisville	0.5918	9519406	16085268	419	95	250	15	59	41	181	NA	NA	NA	NA	NA	NA	NA	5.125	-Inf	1.4	16	-Inf
E1-87	East	E1	40.461	-87.9242	Enriched	Enriched	288.7	80.1667	Pellisville	0.2267	3432216	15137157	307	13	259	0	35	8	141	NA	NA	NA	NA	NA	NA	NA	8.3333	0.9986	2.6667	16.6667	-Inf
E2-63	East	E2	40.4451	-88.0973	Enriched	Enriched	297.65	79.25	Prospect	0.4246	4079523	9607831	436	111	241	23	61	53	193	NA	NA	NA	NA	NA	NA	NA	5	0.6931	2	80	-Inf
E2-64	East	E2	40.4451	-88.0973	Enriched	Enriched	297.65	79.25	Prospect	0.3327	3652405	10978900	423	103	247	18	55	42	184	NA	NA	NA	NA	NA	NA	NA	2.125	0.7489	2.25	20	-Inf
E2-67	East	E2	40.4451	-88.0973	Enriched	Enriched	297.65	79.25	Prospect	0.6653	9960301	14970244	400	89	232	25	54	53	167	NA	NA	NA	NA	NA	NA	NA	0	-Inf	0	15	-Inf
E2-70	East	E2	40.4451	-88.0973	Enriched	Enriched	297.65	79.25	Prospect	0.6544	4733118	7232528	423	95	225	24	79	47	161	NA	NA	NA	NA	NA	NA	NA	0.06	-0.8764	2	26	-Inf
E2-79	East	E2	40.4451	-88.0973	Enriched	Enriched	297.65	79.25	Prospect	0.1862	2120679	11386857	322	25	261	4	32	10	150	547	324	126	56	41	74	158	0.06	-Inf	1.6	18	-Inf
E2-81	East	E2	40.4451	-88.0973	Enriched	Enriched	297.65	79.25	Prospect	0.628	7830159	12467453	473	64	310	20	79	39	192	NA	NA	NA	NA	NA	NA	NA	NA	NA	NA	NA	NA
E2-90	East	E2	40.4451	-88.0973	Enriched	Enriched	297.65	79.25	Prospect	0.4025	4006711	9955571	384	97	220	25	42	48	173	NA	NA	NA	NA	NA	NA	NA	3.5	-0.3466	2	15	-Inf
E3-14	East	E3	40.5273	-88.0765	Enriched	Enriched	306.18	78.25	Loda	0.6349	8498121	13384704	446	81	294	15	56	41	185	NA	NA	NA	NA	NA	NA	NA	5.125	0.5756	2.5	22.5	-Inf
E3-18	East	E3	40.5273	-88.0765	Enriched	Enriched	306.18	78.25	Loda	0.6657	12712118	19095784	430	84	260	13	73	37	179	558	309	135	69	45	83	131	1.02	-1.1983	2	29	-Inf
E3-22	East	E3	40.5273	-88.0765	Enriched	Enriched	306.18	78.25	Loda	0.3999	3659843	9152581	415	90	242	20	63	46	172	NA	NA	NA	NA	NA	NA	NA	12.5	0.9541	2.5	10	-Inf
E3-25	East	E3	40.5273	-88.0765	Enriched	Enriched	306.18	78.25	Loda	0.6773	6413569	9470013	441	96	266	21	58	53	181	NA	NA	NA	NA	NA	NA	NA	2.875	-0.7489	2	11.25	-Inf
E3-26	East	E3	40.5273	-88.0765	Enriched	Enriched	306.18	78.25	Loda	0.6785	6401000	9434168	441	86	265	29	61	55	188	NA	NA	NA	NA	NA	NA	NA	1.04	-1.0597	2	28	-Inf
E3-27	East	E3	40.5273	-88.0765	Enriched	Enriched	306.18	78.25	Loda	0.6745	10948109	16231790	449	98	250	24	77	49	181	NA	NA	NA	NA	NA	NA	NA	2.52	-1.1513	2	20	-Inf
E4-24	East	E4	40.7467	-88.6143	Enriched	Enriched	284.25	76.6667	Weston	0.6422	8275567	12886448	375	92	208	19	56	52	156	NA	NA	NA	NA	NA	NA	NA	0.3667	-0.4621	2	16.6667	0
E4-36	East	E4	40.7467	-88.6143	Enriched	Enriched	284.25	76.6667	Weston	0.6141	8810580	14347636	437	84	269	18	66	42	179	673	386	162	56	69	87	188	7.6667	-Inf	1.3333	31	-Inf
E4-37	East	E4	40.7467	-88.6143	Enriched	Enriched	284.25	76.6667	Weston	0.6588	11873021	18022200	443	97	252	22	72	47	195	NA	NA	NA	NA	NA	NA	NA	13.875	1.1513	3	20	-Inf
E4-48	East	E4	40.7467	-88.6143	Enriched	Enriched	284.25	76.6667	Weston	0.6723	5032764	7485410	397	95	230	19	53	49	175	NA	NA	NA	NA	NA	NA	NA	3.6	0.4581	2.4	7.5	-Inf
E4-50	East	E4	40.7467	-88.6143	Enriched	Enriched	284.25	76.6667	Weston	0.6363	3363861	5286960	413	107	234	15	57	42	170	NA	NA	NA	NA	NA	NA	NA	0.0667	-Inf	1.6667	25.8333	-Inf
E4-53	East	E4	40.7467	-88.6143	Enriched	Enriched	284.25	76.6667	Weston	0.4043	7156792	17702970	377	120	184	27	46	66	171	NA	NA	NA	NA	NA	NA	NA	2.775	0.1733	2.25	21.25	-0.978
E4-56	East	E4	40.7467	-88.6143	Enriched	Enriched	284.25	76.6667	Weston	0.6615	6163721	9317672	425	95	239	23	68	54	173	NA	NA	NA	NA	NA	NA	NA	0.9	-0.3466	2	27.5	-Inf
extra_1_	NA	NA	NA	NA	WGS_Conspec	WGS	NA	NA	NA	0.0188	583626	31096183	NA	NA	NA	NA	NA	NA	NA	NA	NA	NA	NA	NA	NA	NA	NA	NA	NA	NA	NA
extra_2_	NA	NA	NA	NA	WGS_Congen	WGS	NA	NA	NA	0.0198	632788	31940415	NA	NA	NA	NA	NA	NA	NA	NA	NA	NA	NA	NA	NA	NA	NA	NA	NA	NA	NA
extra_3_	NA	NA	NA	NA	WGS_Congen	WGS	NA	NA	NA	0.0109	366597	33708969	NA	NA	NA	NA	NA	NA	NA	NA	NA	NA	NA	NA	NA	NA	NA	NA	NA	NA	NA
extra_4_	NA	NA	NA	NA	WGS_Congen	WGS	NA	NA	NA	0.02	724594	36169725	NA	NA	NA	NA	NA	NA	NA	NA	NA	NA	NA	NA	NA	NA	NA	NA	NA	NA	NA
extra_5_	NA	NA	NA	NA	WGS_Conspec	WGS	NA	NA	NA	0.0178	612491	34437210	NA	NA	NA	NA	NA	NA	NA	NA	NA	NA	NA	NA	NA	NA	NA	NA	NA	NA	NA
extra_6_	NA	NA	NA	NA	WGS_Conspec	WGS	NA	NA	NA	0.019	664927	34949710	NA	NA	NA	NA	NA	NA	NA	NA	NA	NA	NA	NA	NA	NA	NA	NA	NA	NA	NA
extra_7_	NA	NA	NA	NA	WGS_Conspec	WGS	NA	NA	NA	0.0193	744266	38553658	NA	NA	NA	NA	NA	NA	NA	NA	NA	NA	NA	NA	NA	NA	NA	NA	NA	NA	NA
extra_8_	NA	NA	NA	NA	WGS_Conspec	WGS	NA	NA	NA	0.0146	400103	27481260	NA	NA	NA	NA	NA	NA	NA	NA	NA	NA	NA	NA	NA	NA	NA	NA	NA	NA	NA
extra_9_	NA	NA	NA	NA	WGS_Conspec	WGS	NA	NA	NA	0.0175	527197	30133966	NA	NA	NA	NA	NA	NA	NA	NA	NA	NA	NA	NA	NA	NA	NA	NA	NA	NA	NA
extra_10_	NA	NA	NA	NA	WGS_Congen	WGS	NA	NA	NA	0.0078	247296	31822698	NA	NA	NA	NA	NA	NA	NA	NA	NA	NA	NA	NA	NA	NA	NA	NA	NA	NA	NA
extra_11_	NA	NA	NA	NA	WGS_Conspec	WGS	NA	NA	NA	0.0175	578204	32990584	NA	NA	NA	NA	NA	NA	NA	NA	NA	NA	NA	NA	NA	NA	NA	NA	NA	NA	NA
SILINTxSILPER	NA	NA	NA	NA	NA	NA	NA	NA	NA	NA	NA	NA	873	443	139	147	144	147	281	NA	NA	NA	NA	NA	NA	NA	NA	NA	NA	NA	NA
